# Scouring the human Hsp70 network uncovers diverse chaperone safeguards buffering TDP-43 toxicity

**DOI:** 10.1101/2025.05.10.653282

**Authors:** Edward M. Barbieri, Miriam Linsenmeier, Katherine R. Whiteman, Yan Cheng, Sylvanne Braganza, Katie E. Copley, Paola Miranda-Castrodad, Brennen Lewis, Kevin Villafañe, Defne A. Amado, Beverly L. Davidson, James Shorter

## Abstract

Cytoplasmic aggregation and concomitant dysfunction of the prion-like, RNA-binding protein TDP-43 underpin several fatal neurodegenerative diseases, including amyotrophic lateral sclerosis. To elucidate endogenous defenses, we systematically scoured the entire human Hsp70 network for buffers of TDP-43 toxicity. We identify 30 J-domain proteins (2 DNAJAs, 10 DNAJBs, 18 DNAJCs), 6 Hsp70s, and 5 nucleotide-exchange factors that mitigate TDP-43 toxicity. Specific chaperones reduce TDP-43 aggregate burden and detoxify diverse synthetic or disease-linked TDP-43 variants. Sequence–activity mapping unveiled unexpected, modular mechanisms of chaperone-mediated protection. Typically, DNAJBs collaborate with Hsp70 to suppress TDP-43 toxicity, whereas DNAJCs act independently. In human cells, specific chaperones increase TDP-43 solubility and enhance viability under proteotoxic stress. Strikingly, spliceosome-associated DNAJC8 and DNAJC17 retain TDP-43 in the nucleus and promote liquid-phase behavior. Thus, we disambiguate a diverse chaperone arsenal embedded in the human proteostasis network that counters TDP-43 toxicity and illuminate mechanistic gateways for therapeutic intervention in TDP-43 proteinopathies.
