## Supplementary material for "Scouring the human Hsp70 network uncovers diverse chaperone safeguards buffering TDP-43 toxicity": Table S1

### Sheet: Sheet1
Rank	Protein	TDP-43 Mean Growth/Vector	P<0.05?	UniProt Localization	Compartment Association (Piette et al. 2021)
1	DNAJB6a	3.27807	Yes	Nucleus,Cytosol	Nucleoplasm
2	DNAJB6b	2.70795	Yes	Cytosol, Nucleus	Cytosol
3	DNAJC25	2.3317	Yes	Endoplasmic Reticulum Membrane	Nuclear & ER membrane
4	DNAJB5	2.31596	Yes	Cytosol	Cytosol
5	DNAJC8	2.21406	Yes	nucleus	Nucleoplasm
6	DNAJB8	2.15656	Yes	Cytosol, Nucleus	Cytosol
7	DNAJC23	2.04698	Yes	Endoplasmic Reticulum Membrane	Nuclear & ER membrane
8	DNAJC17	1.99805	Yes	Nucleus,Cytosol	Nucleoplasm
9	HSPH2	1.8444	Yes	Cytosol	N/A
10	HSPH1ß	1.68364	Yes	Cytosol, Nucleus	N/A
11	DNAJB7	1.67701	Yes	Cytosol, Nucleus	Cytosol
12	DNAJB11	1.65701	Yes	Endoplasmic Reticulum	ER lumen
13	HSPH1α	1.58227	Yes	Cytosol, Nucleus	N/A
14	DNAJB1	1.56489	Yes	Cytosol, Nucleus	Nucleoplasm
15	DNAJC1	1.55143	Yes	Endoplasmic Reticulum, Plasma Membrane	Nuclear & ER membrane
16	DNAJC24	1.52707	Yes	Cytosol, Nucleus	Cytosol
17	DNAJB4	1.52156	Yes	Cytosol, Plasma Membrane	Cytosol
18	HSPA1L	1.51775	Yes	Cytosol, Nucleus	Cytosol
19	DNAJC18	1.46272	Yes	Endoplasmic Reticulum Membrane	ER lumen
20	DNAJC16	1.44729	Yes	Endoplasmic Reticulum Membrane	Nuclear & ER membrane
21	DNAJC12	1.41951	Yes	Cytosol	Cytosol
22	DNAJC30	1.41782	Yes	Mitochondrial Inner Membrane	Mitochondrial Matrix
23	DNAJC14	1.39681	Yes	Endoplasmic Reticulum Membrane	Cytosol
24	DNAJC7	1.38812	Yes	Cytosol, Nucleus	Cytosol
25	DNAJC20	1.38329	Yes	Mitochondrion,Cytosol, Nucleus	Mitochondrial Matrix
26	DNAJC22	1.38319	Yes	Endoplasmic Reticulum Membrane	ER Membrane
27	HSPA1A/B	1.38249	Yes	Cytosol, Nucleus	Cytosol
28	DNAJC2	1.38113	Yes	Cytosol, Nucleus	Cytosol
29	HSPA5	1.37227	Yes	Endoplasmic Reticulum	ER lumen
30	DNAJC9	1.35501	Yes	Nucleus,Cytosol	Nucleoplasm
31	DNAJB9	1.33805	Yes	Endoplasmic Reticulum	ER lumen
32	HSPA2	1.33672	Yes	Cytosol, Nucleus	Cytosol
33	DNAJA4	1.31752	Yes	Cytosol, Nucleus	Cytosol
34	HSPA9	1.30988	Yes	Mitochondrion	Mitochondrial Matrix
35	BAG6	1.30368	Yes	Cytosol, Nucleus	N/A
36	DNAJC21	1.27703	Yes	Cytosol, Nucleus	Cytosol
37	HSPA8	1.27252	Yes	Cytosol, Nucleus	Cytosol
38	BAG3	1.26932	Yes	Cytosol, Nucleus	N/A
39	DNAJB3	1.25958	Yes	Cytosol, Nucleus	Cytosol
40	DNAJC3	1.23453	Yes	Endoplasmic Reticulum	ER lumen
41	DNAJA3L	1.22995	Yes	Cytosol, Nucleus, Mitochondrion	Mitochondrial Matrix
42	DNAJC4	1.18171	No	Mitochondrion	Mitochondrial Matrix
43	DNAJA2	1.16089	No	Cytosol, Nucleus	Cytosol
44	HSPA6	1.14522	No	Cytosol, Nucleus	Cytosol
45	DNAJC10	1.14077	No	Endoplasmic Reticulum	ER lumen
46	HSPA7	1.13936	No	Cytosol, Nucleus	N/A
47	DNAJC26	1.1268	No	Cytosol, Nucleus	Cytosol
48	DNAJC27	1.1221	No	Cytosol, Nucleus	Cytosol
49	GRPEL2	1.11632	No	Mitochondrion	N/A
50	DNAJA3S	1.10394	No	Mitochondrion	Mitochondrial Matrix
51	HYOU1	1.09947	No	Endoplasmic Reticulum	N/A
52	BAG5	1.08899	No	Cytosol, Nucleus	N/A
53	DNAJB13	1.08518	No	Cytosol, Nucleus	Cytosol
54	DNAJC5	1.08021	No	Cytosol, Plasma Membrane	Plasma membrane
55	HSPA12B	1.07952	No	nucleus, cytosol	Cytosol
56	DNAJC5B	1.07533	No	Cytosol, Plasma Membrane	Plasma membrane
57	DNAJC6	1.07067	No	Cytosol, Nucleus	Cytosol
58	DNAJB12b	1.06698	No	Endoplasmic Reticulum	ER lumen
59	HSPH3	1.06029	No	Cytosol, Nucleus	N/A
60	DNAJC15	1.06012	No	Mitochondrion	Mitochondrial Matrix
61	DNAJC5G	1.06011	No	Cytosol, Plasma Membrane	Cytosol
62	HSPA12A	1.05255	No	Cytosol,nucleus, Golgi	Cytosol
63	HspBP1	1.0497	No	Cytosol	N/A
64	BAG1 L	1.04509	No	Cytosol, Nucleus	N/A
65	DNAJB2a	1.05708	No	Cytosol, Nucleus	Cytosol
66	DNAJB14a	1.03758	No	Endoplasmic Reticulum	ER lumen
67	DNAJC29	1.03664	No	Cytosol, Nucleus	Cytosol
68	DNAJB12a	1.03358	No	Endoplasmic Reticulum	ER lumen
69	HSPA13	1.02172	No	Endoplasmic Reticulum	ER lumen
70	GRPEL1	1.0174	No	Mitochondrion	N/A
71	HSPA14	1.01084	No	Cytosol	Cytosol
72	BAG2	1.00538	No	Cytosol	N/A
73	DNAJB14b	0.987122	No	Endoplasmic Reticulum	ER lumen
74	DNAJC13	0.965706	No	Cytosol, Nucleus	Cytosol
75	HspBP2	0.963077	No	Cytosol	N/A
76	BAG4	0.928952	No	Cytosol, Plasma Membrane	N/A
77	DNAJB2b	0.896903	No	Cytosol, Nucleus	Cytosol
78	DNAJC19	0.888999	No	Mitochondrion	Mitochondrial Matrix
79	Sil1	0.874431	No	Endoplasmic Reticulum	N/A
80	DNAJA1	0.845518	No	Cytosol, Nucleus	Cytosol
81	DNAJC28	0.51487	Yes	Cytosol, Nucleus	Mitochondrial Matrix
82	DNAJC11	0.367028	Yes	Mitochondrion	Cytosol
